# Maize genetic diversity is largely unstructured by human ethnolinguistic diversity in its center of origin

**DOI:** 10.64898/2026.02.02.703385

**Authors:** Samantha Snodgrass, Forrest Li, Sowmya Mambakkam, Santiago G. Medina-Muñoz, Luke Sparreo, Mitra Menon, Claudia Perez, Namrata Kalsi, Amit Gourav Ghosh, Stephan C. Schuster, Hie Lim Kim, Andrés Moreno-Estrada, Daniel Runcie, Graham Coop, Jeffrey Ross-Ibarra

## Abstract

Population structure and environmental features often capture major axes of genetic variation in many species. Yet the impacts of human activity often remain unquantified. For domesticated species that rely on human activity for survival and dispersal, human movements and cultural differences may play key roles patterning genetic diversity. Maize is a staple crop of enormous cultural importance to indigenous peoples of the Americas, but cannot survive or disperse without farmers. Using publicly available genotyping and passport data from approximately 2,000 traditional maize varieties, more than 500 whole genome sequences of humans from Mexico, and indigenous linguistic maps, we quantify anthropogenic effects on maize genetic diversity in the Americas. Maize shows very little overall structure, highlighting the effectiveness of indigenous farmers in moving and mixing maize populations. While principal components of maize diversity show meaningful correlations to human genetic diversity, our linear modeling suggests little additional impact of human population structure beyond shared geography. Though differences in maize diversity are often patterned by language locally, we find only weak genome-wide effects at larger spatial scales. Despite the relatively weak global signal of anthropogenic effects, linguistic GWAS, outlier *F_ST_*analyses, and selection scans identified loci associated with specific languages. Leveraging landscape-level sequencing data, we highlight how anthropogenic factors have shaped patterns of maize genetic diversity across Mesoamerica.
