## Supplementary material for "Maize genetic diversity is largely unstructured by human ethnolinguistic diversity in its center of origin": Supp Data S1

### Sheet: Mayan
Language_name	GWAS_grouping	Sample_size
Chicomuceltec	Chicomuceltec/Huastec	30
Chol	Chol/Tabasco Chontal/Chortí/Cholti	1
Cholti	Chol/Tabasco Chontal/Chortí/Cholti	7
Chortí	Chol/Tabasco Chontal/Chortí/Cholti	10
Chuj	Chuj/Tojolabal/Q’anjob’al	1
Huastec	Chicomuceltec/Huastec	33
Itzá	Yucatec Maya/Mopán Maya/Itzá	1
Ixil	Tz’utujil/Kaqchikel/Poqom/Kekchí/Mam/Ixil/K'iche'	1
K'iche'	Tz’utujil/Kaqchikel/Poqom/Kekchí/Mam/Ixil/K'iche'	13
Kaqchikel	Tz’utujil/Kaqchikel/Poqom/Kekchí/Mam/Ixil/K'iche'	13
Kekchí	Tz’utujil/Kaqchikel/Poqom/Kekchí/Mam/Ixil/K'iche'	2
Mam	Tz’utujil/Kaqchikel/Poqom/Kekchí/Mam/Ixil/K'iche'	6
Mopán Maya	Yucatec Maya/Mopán Maya/Itzá	1
Poqom	Tz’utujil/Kaqchikel/Poqom/Kekchí/Mam/Ixil/K'iche'	19
Q'anjob'al	Chuj/Tojolabal/Q’anjob’al	1
Tabasco Chontal	Chol/Tabasco Chontal/Chortí/Cholti	4
Tojolabal	Chuj/Tojolabal/Q’anjob’al	13
Tz'utujil	Tz’utujil/Kaqchikel/Poqom/Kekchí/Mam/Ixil/K'iche'	9
Tzeltal	Tzotzil/Tzeltal	8
Tzotzil	Tzotzil/Tzeltal	64
Yucatec Maya	Yucatec Maya/Mopán Maya/Itzá	62

### Sheet: Aztecan
Language_name	GWAS_grouping	Sample_size
Akimel O'odham	Tepecano/Southern Tepehuan/Northern Tepehuan/Akimel O’odham/Pima Bajo	4
Central Nahuatl	Central Nahuratl/Pochutec	258
Coatepec Nahuatl	Western Durango Nahuatl/Michoacán Nahuatl/Coatepec Nahuatl/Eastern Durango Nahuatl	6
Cora	Cora/Huichol	2
Eastern Durango Nahuatl	Western Durango Nahuatl/Michoacán Nahuatl/Coatepec Nahuatl/Eastern Durango Nahuatl	2
Eastern Nahuatl	Eastern Nahuatl/Northern Puebla Nahuatl/Pipil	116
Huichol	Cora/Huichol	48
Mayo	Tahue/Tarahumara/Mayo/Opata	16
Michoacán Nahuatl	Western Durango Nahuatl/Michoacán Nahuatl/Coatepec Nahuatl/Eastern Durango Nahuatl	38
Northern Puebla Nahuatl	Eastern Nahuatl/Northern Puebla Nahuatl/Pipil	35
Northern Tepehuan	Tepecano/Southern Tepehuan/Northern Tepehuan/Akimel O’odham/Pima Bajo	2
Opata	Tahue/Tarahumara/Mayo/Opata	19
Pima Bajo	Tepecano/Southern Tepehuan/Northern Tepehuan/Akimel O’odham/Pima Bajo	15
Pipil	Eastern Nahuatl/Northern Puebla Nahuatl/Pipil	16
Pochutec	Central Nahuratl/Pochutec	6
Southern Tepehuan	Tepecano/Southern Tepehuan/Northern Tepehuan/Akimel O’odham/Pima Bajo	77
Tahue	Tahue/Tarahumara/Mayo/Opata	17
Tarahumara	Tahue/Tarahumara/Mayo/Opata	13
Tepecano	Tepecano/Southern Tepehuan/Northern Tepehuan/Akimel O’odham/Pima Bajo	4
Western Durango Nahuatl	Western Durango Nahuatl/Michoacán Nahuatl/Coatepec Nahuatl/Eastern Durango Nahuatl	35

### Sheet: Otomanguean
Language_name	GWAS_grouping	Sample_size
Amuzgoan	Central Baja Mixtec/Southern Baja Mixtec/Cuicatec/Trique/Amuzgoan	3
Atzingo Matlatzinca	San Francisco Matlatzinca/Atzingo Matlatzinca/Michoacán Mazahua/Central Mazahua	10
Central Baja Mixtec	Central Baja Mixtec/Southern Baja Mixtec/Cuicatec/Trique/Amuzgoan	15
Central Core Zapotec	Zapotec/Northern Core Zapotec/Southern Core Zapotec/Central Core Zapotec/Chatino	5
Central Mazahua	San Francisco Matlatzinca/Atzingo Matlatzinca/Michoacán Mazahua/Central Mazahua	5
Chatino	Zapotec/Northern Core Zapotec/Southern Core Zapotec/Central Core Zapotec/Chatino	6
Chiapanec	Mangue/Chiapenec/Mephaa	3
Chinantecan	Chinantecan	5
Chochotec	Eastern Popolocan/Eastern Popolocan/Chochotec	1
Cuicatec	Central Baja Mixtec/Southern Baja Mixtec/Cuicatec/Trique/Amuzgoan	19
Eastern Popolocan	Eastern Popolocan/Eastern Popolocan/Chochotec	12
Ixtenco Otomi	Querétaro Otomi/Tilapa Otomi/Mezquital Otomi/Ixtenco Otomi	16
Mangue	Mangue/Chiapenec/Mephaa	21
Mephaa	Mangue/Chiapenec/Mephaa	4
Mezquital Otomi	Querétaro Otomi/Tilapa Otomi/Mezquital Otomi/Ixtenco Otomi	8
Michoacán Mazahua	San Francisco Matlatzinca/Atzingo Matlatzinca/Michoacán Mazahua/Central Mazahua	2
Northern Core Zapotec	Zapotec/Northern Core Zapotec/Southern Core Zapotec/Central Core Zapotec/Chatino	13
Pame	Pame	98
Querétaro Otomi	Querétaro Otomi/Tilapa Otomi/Mezquital Otomi/Ixtenco Otomi	1
San Francisco Matlatzinca	San Francisco Matlatzinca/Atzingo Matlatzinca/Michoacán Mazahua/Central Mazahua	8
Southern Baja Mixtec	Central Baja Mixtec/Southern Baja Mixtec/Cuicatec/Trique/Amuzgoan	12
Southern Core Zapotec	Zapotec/Northern Core Zapotec/Southern Core Zapotec/Central Core Zapotec/Chatino	7
Tilapa Otomi	Querétaro Otomi/Tilapa Otomi/Mezquital Otomi/Ixtenco Otomi	8
Trique	Central Baja Mixtec/Southern Baja Mixtec/Cuicatec/Trique/Amuzgoan	10
Western Popolocan	Eastern Popolocan/Eastern Popolocan/Chochotec	2
Zapotec	Zapotec/Northern Core Zapotec/Southern Core Zapotec/Central Core Zapotec/Chatino	1

### Sheet: SampleSizes
Chol/Tabasco Chontal/Chortí/Cholti	22
Tzotzil/Tzeltal	72
Chuj/Tojolabal/Q’anjob’al	15
Tz’utujil/Kaqchikel/Poqom/Kekchí/Mam/Ixil/K'iche'	63
Yucatec Maya/Mopán Maya/Itzá	64
Chicomuceltec/Huastec	63
Western Durango Nahuatl/Michoacán Nahuatl/Coatepec Nahuatl/Eastern Durango Nahuatl	81
Central Nahuratl/Pochutec	264
Eastern Nahuatl/Northern Puebla Nahuatl/Pipil	167
Cora/Huichol	50
Tahue/Tarahumara/Mayo/Opata	65
Tepecano/Southern Tepehuan/Northern Tepehuan/Akimel O’odham/Pima Bajo	102
Pame	98
Mangue/Chiapenec/Mephaa	28
Chinantecan	5
Querétaro Otomi/Tilapa Otomi/Mezquital Otomi/Ixtenco Otomi	33
San Francisco Matlatzinca/Atzingo Matlatzinca/Michoacán Mazahua/Central Mazahua	25
Central Baja Mixtec/Southern Baja Mixtec/Cuicatec/Trique/Amuzgoan	59
Eastern Popolocan/Eastern Popolocan/Chochotec	15
Zapotec/Northern Core Zapotec/Southern Core Zapotec/Central Core Zapotec/Chatino	32
